# Long-term evolution of prokaryotic genomes in a chemolithotrophic cave over 5.5 million years of isolation

**DOI:** 10.1101/2025.04.10.648229

**Authors:** Zaki Saati-Santamaría, Alena Nováková, Lorena Carro, Fernando González-Candelas, Jaime Iranzo, Alexandra Maria Hillebrand-Voiculescu, Daniel Morais, Tomáš Větrovský, Petr Baldrian, Miroslav Kolarik, Paula García-Fraile

## Abstract

Fluctuating conditions drive adaptive evolution, yet understanding how genomes evolve under stable conditions over extended periods remains a major challenge, since most research on microbial evolution relies on short-term experiments or phylogenetic comparisons. The Movile Cave, isolated from external influences 5.5 million years, offers a unique opportunity to explore microbial evolution under prolonged environmental stability. Here, we analyzed metagenome-assembled genomes from this cave, revealing that prokaryotes exhibit lower gene diversity and higher levels of pseudogenization compared to those from non-isolated environments, mainly affecting housekeeping functions involved in translation. Functional redundancy across genomes remained comparable to related habitats. Our results suggest that pseudogenization may serve as a fine-tuning mechanism to reduce excess redundancy. Although horizontal gene transfer is limited overall, the cave virome seems to contribute to microbial adaptation through the transfer of auxiliary metabolic genes. Movile microorganisms harbor fewer phage-defense systems than counterparts in related environments, suggesting a long-term adaptation to a relatively stable virosphere. Our findings indicate that prolonged isolation under stable selective pressures does not necessarily lead to major genomic divergence, but rather promotes adaptive gene loss. This study provides key insights into how long-term stability shapes microbial genome evolution and ecosystem function.
