## Supplementary Table 1 for "Long-term evolution of prokaryotic genomes in a chemolithotrophic cave over 5.5 million years of isolation"

### Sheet: Supplementary Table 1
Supplementary Table 1: Features of the assembled bins with >50% completeness level and <10% contamination.
Bin name	Completeness (%)	Contamination (%)	Genome size (bp)	Num. Contigs	Coding density	GTDB-tk taxonomy	High quality MAG	Representative MAGs for comparative genomic analysis
bacteria_concoct_19	99.7845	0.862069	4715204	37	0.890908	d__Bacteria;p__Acidobacteriota;c__Acidobacteriae;o__Acidobacteriales;f__Acidobacteriaceae;g__Edaphobacter;s__Edaphobacter sp009765835	Yes
dastool_concoct.19	99.7845	0.862069	4715204	37	0.890908	d__Bacteria;p__Acidobacteriota;c__Acidobacteriae;o__Acidobacteriales;f__Acidobacteriaceae;g__Edaphobacter;s__Edaphobacter sp009765835	Yes	Selected
maxbin2.097	99.7845	0.862069	4702194	43	0.891002	d__Bacteria;p__Acidobacteriota;c__Acidobacteriae;o__Acidobacteriales;f__Acidobacteriaceae;g__Edaphobacter;s__Edaphobacter sp009765835	Yes
maxbin2.165	99.4322	3.73467	2160933	157	0.941445	d__Bacteria;p__Campylobacterota;c__Campylobacteria;o__Campylobacterales;f__Sulfurospirillaceae;g__Sulfurospirillum;s__Sulfurospirillum deleyianum	Yes
bacteria_concoct_62	99.0476	3.09365	2134925	135	0.941722	d__Bacteria;p__Campylobacterota;c__Campylobacteria;o__Campylobacterales;f__Sulfurospirillaceae;g__Sulfurospirillum;s__Sulfurospirillum deleyianum	Yes
bacteria_concoct_12	98.7097	0.645161	3010158	150	0.892838	d__Bacteria;p__Desulfobacterota;c__Desulfuromonadia;o__Desulfuromonadales;f__Trichloromonadaceae;g__Trichloromonas;s__	Yes
metabat2.43	98.2759	0.862069	4690146	38	0.891545	d__Bacteria;p__Acidobacteriota;c__Acidobacteriae;o__Acidobacteriales;f__Acidobacteriaceae;g__Edaphobacter;s__Edaphobacter sp009765835	Yes
dastool_metabat2.18	98.0861	1.17057	2057589	115	0.94246	d__Bacteria;p__Campylobacterota;c__Campylobacteria;o__Campylobacterales;f__Sulfurospirillaceae;g__Sulfurospirillum;s__Sulfurospirillum deleyianum	Yes	Selected
metabat2.18	98.0861	1.17057	2057589	115	0.94246	d__Bacteria;p__Campylobacterota;c__Campylobacteria;o__Campylobacterales;f__Sulfurospirillaceae;g__Sulfurospirillum;s__Sulfurospirillum deleyianum	Yes
dastool_maxbin2.145	96.129	1.29032	2920850	177	0.893652	d__Bacteria;p__Desulfobacterota;c__Desulfuromonadia;o__Desulfuromonadales;f__Trichloromonadaceae;g__Trichloromonas;s__	Yes	Selected
maxbin2.145	96.129	1.29032	2920850	177	0.893652	d__Bacteria;p__Desulfobacterota;c__Desulfuromonadia;o__Desulfuromonadales;f__Trichloromonadaceae;g__Trichloromonas;s__	Yes
bacteria_concoct_65	94.5221	5.94406	2640815	191	0.891296	d__Bacteria;p__Firmicutes_A;c__Clostridia;o__Tissierellales;f__Sedimentibacteraceae;g__Sedimentibacter;s__	-
bacteria_concoct_49	94.2857	3.33333	4076328	198	0.917226	d__Bacteria;p__Bacteroidota;c__Bacteroidia;o__Bacteroidales;f__VadinHA17;g__LD21;s__	Yes
metabat2.55	94.0553	0	2628908	124	0.895793	d__Bacteria;p__Desulfobacterota;c__Desulfuromonadia;o__Desulfuromonadales;f__Trichloromonadaceae;g__Trichloromonas;s__	Yes
dastool_metabat2.14	93.8095	2.38095	3913900	182	0.919799	d__Bacteria;p__Bacteroidota;c__Bacteroidia;o__Bacteroidales;f__VadinHA17;g__LD21;s__	Yes
metabat2.14	93.8095	2.38095	3913900	182	0.919799	d__Bacteria;p__Bacteroidota;c__Bacteroidia;o__Bacteroidales;f__VadinHA17;g__LD21;s__	Yes
dastool_metabat2.89	93.3238	0.42735	2466515	280	0.937437	d__Bacteria;p__Actinobacteriota;c__Acidimicrobiia;o__Acidimicrobiales;f__JACDCH01;g__;s__	Yes
metabat2.89	93.3238	0.42735	2466515	280	0.937437	d__Bacteria;p__Actinobacteriota;c__Acidimicrobiia;o__Acidimicrobiales;f__JACDCH01;g__;s__	Yes
dastool_metabat2.39	93.2984	2.7972	2432964	171	0.8843	d__Bacteria;p__Firmicutes_A;c__Clostridia;o__Tissierellales;f__Sedimentibacteraceae;g__Sedimentibacter;s__	Yes	Selected
metabat2.39	93.2984	2.7972	2432964	171	0.8843	d__Bacteria;p__Firmicutes_A;c__Clostridia;o__Tissierellales;f__Sedimentibacteraceae;g__Sedimentibacter;s__	Yes
dastool_maxbin2.149	92.8261	6.01449	1900322	197	0.903436	d__Bacteria;p__Proteobacteria;c__Alphaproteobacteria;o__Micavibrionales;f__Micavibrionaceae;g__UBA1573;s__	-
maxbin2.149	92.8261	6.01449	1900322	197	0.903436	d__Bacteria;p__Proteobacteria;c__Alphaproteobacteria;o__Micavibrionales;f__Micavibrionaceae;g__UBA1573;s__	-
metabat2.12	92.4783	1.30435	1744815	121	0.904635	d__Bacteria;p__Proteobacteria;c__Alphaproteobacteria;o__Micavibrionales;f__Micavibrionaceae;g__UBA1573;s__	Yes
maxbin2.184	90	4.52381	3799750	214	0.920078	d__Bacteria;p__Bacteroidota;c__Bacteroidia;o__Bacteroidales;f__VadinHA17;g__LD21;s__	Yes
maxbin2.173	88.7302	3.25397	2508289	293	0.902414	d__Bacteria;p__Bacteroidota;c__Bacteroidia;o__Bacteroidales;f__Tenuifilaceae;g__SB25;s__	-
bacteria_concoct_0	88.0159	2.61905	2485492	274	0.902674	d__Bacteria;p__Bacteroidota;c__Bacteroidia;o__Bacteroidales;f__Tenuifilaceae;g__SB25;s__	-
dastool_concoct.0	88.0159	2.61905	2485492	274	0.902674	d__Bacteria;p__Bacteroidota;c__Bacteroidia;o__Bacteroidales;f__Tenuifilaceae;g__SB25;s__	-
metabat2.81	86.735	0.73913	1623213	167	0.911207	d__Bacteria;p__Proteobacteria;c__Alphaproteobacteria;o__UBA9219;f__RGZA01;g__RGZA01;s__	-
metabat2.27	85.6466	2.93103	2409041	223	0.923117	d__Bacteria;p__Actinobacteriota;c__Thermoleophilia;o__Gaiellales;f__Gaiellaceae;g__;s__	-
dastool_concoct.1_sub	82.2093	0.655022	1688071	157	0.911988	d__Bacteria;p__Proteobacteria;c__Alphaproteobacteria;o__UBA9219;f__RGZA01;g__RGZA01;s__	-
maxbin2.166	81.8966	1.72414	2176546	170	0.885476	d__Bacteria;p__Firmicutes_A;c__Clostridia;o__Tissierellales;f__Sedimentibacteraceae;g__Sedimentibacter;s__	-
metabat2.83	81.3968	1.90476	2315427	211	0.903453	d__Bacteria;p__Bacteroidota;c__Bacteroidia;o__Bacteroidales;f__Tenuifilaceae;g__SB25;s__	-
bacteria_concoct_72	81.1767	1.75968	1660662	320	0.933614	d__Bacteria;p__Proteobacteria;c__Gammaproteobacteria;o__Burkholderiales;f__Methylophilaceae;g__GCA-2401735;s__	-
dastool_concoct.72	81.1767	1.75968	1660662	320	0.933614	d__Bacteria;p__Proteobacteria;c__Gammaproteobacteria;o__Burkholderiales;f__Methylophilaceae;g__GCA-2401735;s__	-
metabat2.32	76.9032	0.854701	1559769	268	0.935451	d__Bacteria;p__Proteobacteria;c__Gammaproteobacteria;o__Burkholderiales;f__Methylophilaceae;g__GCA-2401735;s__	-
metabat2.8	76.1364	3.20248	2600724	376	0.910355	d__Bacteria;p__Planctomycetota;c__UBA1135;o__UBA1135;f__GCA-002686595;g__GCA-2686265;s__	-
maxbin2.190	75.5251	6.88503	1855673	474	0.906727	d__Bacteria;p__Planctomycetota;c__Phycisphaerae;o__;f__;g__;s__	-
dastool_metabat2.13	73.8457	2.70355	2068720	410	0.901441	d__Bacteria;p__Proteobacteria;c__Gammaproteobacteria;o__Steroidobacterales;f__Steroidobacteraceae;g__;s__	-
metabat2.13	73.8457	2.70355	2068720	410	0.901441	d__Bacteria;p__Proteobacteria;c__Gammaproteobacteria;o__Steroidobacterales;f__Steroidobacteraceae;g__;s__	-
metabat2.36	73.2893	9.07859	2071898	349	0.915633	d__Bacteria;p__Proteobacteria;c__Gammaproteobacteria;o__Acidiferrobacterales;f__UBA6901;g__UBA6901;s__	-
dastool_metabat2.8_sub	72.3967	0	2474690	363	0.911226	d__Bacteria;p__Planctomycetota;c__UBA1135;o__UBA1135;f__GCA-002686595;g__GCA-2686265;s__	-
dastool_maxbin2.117	70.7903	2.7528	1788692	392	0.884758	d__Bacteria;p__Planctomycetota;c__Phycisphaerae;o__Phycisphaerales;f__UBA1924;g__UBA4658;s__	-
maxbin2.117	70.7903	2.7528	1788692	392	0.884758	d__Bacteria;p__Planctomycetota;c__Phycisphaerae;o__Phycisphaerales;f__UBA1924;g__UBA4658;s__	-
maxbin2.135	70.6897	1.72414	2345535	756	0.929665	d__Bacteria;p__Proteobacteria;c__Gammaproteobacteria;o__Burkholderiales;f__Burkholderiaceae;g__Rubrivivax;s__	-
bacteria_concoct_14	69.9561	6.1491	5666006	955	0.870206	d__Bacteria;p__Tectomicrobia;c__Entotheonellia;o__Entotheonellales;f__Entotheonellaceae;g__;s__	-
bacteria_concoct_52	69.8208	2.41935	2088712	332	0.890614	d__Bacteria;p__Bacteroidota;c__Bacteroidia;o__Bacteroidales;f__Prolixibacteraceae;g__;s__	-
dastool_metabat2.51	69.0131	4.00701	2454222	417	0.926095	d__Bacteria;p__Proteobacteria;c__Gammaproteobacteria;o__Burkholderiales;f__Burkholderiaceae;g__CADEEN01;s__	-
metabat2.51	69.0131	4.00701	2454222	417	0.926095	d__Bacteria;p__Proteobacteria;c__Gammaproteobacteria;o__Burkholderiales;f__Burkholderiaceae;g__CADEEN01;s__	-
maxbin2.108	68.9655	5.17241	2632720	525	0.91635	d__Bacteria;p__Planctomycetota;c__UBA1135;o__UBA1135;f__GCA-002686595;g__GCA-2686265;s__	-
dastool_maxbin2.124_sub	68.5245	9.92813	843487	472	0.929295	d__Bacteria;p__Campylobacterota;c__Campylobacteria;o__Campylobacterales;f__Sulfurovaceae;g__BN30871;s__	-
maxbin2.124	68.5245	9.92813	849369	474	0.929124	d__Bacteria;p__Campylobacterota;c__Campylobacteria;o__Campylobacterales;f__Sulfurovaceae;g__BN30871;s__	-
bacteria_concoct_45	68.3543	0.744767	1745886	319	0.900744	d__Bacteria;p__Proteobacteria;c__Gammaproteobacteria;o__Steroidobacterales;f__Steroidobacteraceae;g__;s__	-
dastool_metabat2.5	68.2123	2.18424	3837198	494	0.912539	d__Bacteria;p__Acidobacteriota;c__Thermoanaerobaculia;o__UBA5704;f__UBA5704;g__UBA5704;s__	-
metabat2.5	68.2123	2.18424	3837198	494	0.912539	d__Bacteria;p__Acidobacteriota;c__Thermoanaerobaculia;o__UBA5704;f__UBA5704;g__UBA5704;s__	-
dastool_metabat2.72	67.7798	4.54545	1564281	289	0.905369	d__Bacteria;p__Planctomycetota;c__Phycisphaerae;o__;f__;g__;s__	-
metabat2.72	67.7798	4.54545	1564281	289	0.905369	d__Bacteria;p__Planctomycetota;c__Phycisphaerae;o__;f__;g__;s__	-
metabat2.60	67.276	2.15054	2070108	324	0.890436	d__Bacteria;p__Bacteroidota;c__Bacteroidia;o__Bacteroidales;f__Prolixibacteraceae;g__;s__	-
dastool_metabat2.37	67.0703	4.44444	2487426	444	0.922817	d__Bacteria;p__Acidobacteriota;c__Vicinamibacteria;o__Fen-336;f__Fen-336;g__CADEEV01;s__	-
metabat2.37	67.0703	4.44444	2487426	444	0.922817	d__Bacteria;p__Acidobacteriota;c__Vicinamibacteria;o__Fen-336;f__Fen-336;g__CADEEV01;s__	-
dastool_metabat2.24	65.0108	2.55495	962367	214	0.956097	d__Bacteria;p__Campylobacterota;c__Campylobacteria;o__Campylobacterales;f__UBA6016;g__UBA6016;s__	-
metabat2.24	65.0108	2.55495	962367	214	0.956097	d__Bacteria;p__Campylobacterota;c__Campylobacteria;o__Campylobacterales;f__UBA6016;g__UBA6016;s__	-
maxbin2.162	64.956	8.14646	1029665	415	0.89206	d__Bacteria;p__Planctomycetota;c__Phycisphaerae;o__SM23-33;f__SM23-33;g__JABGPZ01;s__	-
dastool_maxbin2.131_sub	64.4455	5.08696	1053185	372	0.911225	d__Bacteria;p__Proteobacteria;c__Alphaproteobacteria;o__Micavibrionales;f__Micavibrionaceae;g__;s__	-
maxbin2.131	64.4455	5.08696	1058344	373	0.911254	d__Bacteria;p__Proteobacteria;c__Alphaproteobacteria;o__Micavibrionales;f__Micavibrionaceae;g__;s__	-
dastool_maxbin2.091	63.8374	6.17284	1124639	471	0.919365	d__Bacteria;p__Chloroflexota;c__Limnocylindria;o__Limnocylindrales;f__CSP1-4;g__UBA5189;s__	-
maxbin2.091	63.8374	6.17284	1124639	471	0.919365	d__Bacteria;p__Chloroflexota;c__Limnocylindria;o__Limnocylindrales;f__CSP1-4;g__UBA5189;s__	-
metabat2.56	63.5589	1.30651	1585871	253	0.88485	d__Bacteria;p__Planctomycetota;c__Phycisphaerae;o__Phycisphaerales;f__UBA1924;g__UBA4658;s__	-
bacteria_concoct_71	63.3542	3.09579	2197451	352	0.925577	d__Bacteria;p__Proteobacteria;c__Gammaproteobacteria;o__Burkholderiales;f__Burkholderiaceae;g__;s__	-
maxbin2.112	63.2759	0	2269327	397	0.930248	d__Bacteria;p__Acidobacteriota;c__Thermoanaerobaculia;o__UBA5704;f__UBA5704;g__UBA5704;s__	-
dastool_metabat2.77	63.1306	3.91133	2330948	452	0.911273	d__Bacteria;p__Proteobacteria;c__Gammaproteobacteria;o__Burkholderiales;f__Burkholderiaceae;g__Rubrivivax;s__	-
metabat2.77	63.1306	3.91133	2330948	452	0.911273	d__Bacteria;p__Proteobacteria;c__Gammaproteobacteria;o__Burkholderiales;f__Burkholderiaceae;g__Rubrivivax;s__	-
bacteria_concoct_58	62.016	5.85153	1987090	750	0.904804	d__Bacteria;p__Proteobacteria;c__Alphaproteobacteria;o__Dongiales;f__Dongiaceae;g__SYSU-D60009;s__	-
maxbin2.146	61.1863	4.35755	2092304	818	0.910466	d__Bacteria;p__Proteobacteria;c__Alphaproteobacteria;o__Dongiales;f__Dongiaceae;g__SYSU-D60009;s__	-
bacteria_concoct_54	60.303	0.0668449	899177	302	0.887524	d__Bacteria;p__Planctomycetota;c__Phycisphaerae;o__SM23-33;f__SM23-33;g__JABGPZ01;s__	-
dastool_concoct.54	60.303	0.0668449	899177	302	0.887524	d__Bacteria;p__Planctomycetota;c__Phycisphaerae;o__SM23-33;f__SM23-33;g__JABGPZ01;s__	-
bacteria_concoct_30	60.1341	8.68946	4037735	517	0.90383	d__Bacteria;p__Acidobacteriota;c__Thermoanaerobaculia;o__UBA5704;f__UBA5704;g__;s__	-
bacteria_concoct_63	60.0419	0.172712	1966736	409	0.935608	d__Bacteria;p__Actinobacteriota;c__Actinomycetia;o__Propionibacteriales;f__Nocardioidaceae;g__Nocardioides;s__	-
dastool_concoct.63	60.0419	0.172712	1966736	409	0.935608	d__Bacteria;p__Actinobacteriota;c__Actinomycetia;o__Propionibacteriales;f__Nocardioidaceae;g__Nocardioides;s__	-
bacteria_concoct_69	59.509	3.46084	1079537	386	0.916008	d__Bacteria;p__Bacteroidota;c__Ignavibacteria;o__SJA-28;f__OLB5;g__;s__	-
dastool_concoct.69	59.509	3.46084	1079537	386	0.916008	d__Bacteria;p__Bacteroidota;c__Ignavibacteria;o__SJA-28;f__OLB5;g__;s__	-
maxbin2.183	59.488	6.77419	1507252	723	0.902666	d__Bacteria;p__Desulfobacterota;c__Desulfobacteria;o__Desulfobacterales;f__SURF-7;g__SURF-7;s__	-
metabat2.22	58.8268	0.345423	2162961	449	0.934591	d__Bacteria;p__Actinobacteriota;c__Actinomycetia;o__Propionibacteriales;f__Nocardioidaceae;g__Nocardioides;s__	-
bacteria_concoct_37	58.6182	2.5641	2310439	673	0.935918	d__Bacteria;p__Acidobacteriota;c__Vicinamibacteria;o__Bin61;f__SMYC01;g__;s__	-
maxbin2.082	58.5652	4.59016	1086724	412	0.913487	d__Bacteria;p__Bacteroidota;c__Ignavibacteria;o__SJA-28;f__OLB5;g__;s__	-
bacteria_concoct_46	58.547	1.02564	2146069	330	0.923427	d__Bacteria;p__Acidobacteriota;c__Vicinamibacteria;o__Fen-336;f__Fen-336;g__CADEEV01;s__	-
dastool_maxbin2.177	58.2673	5.74713	1221088	524	0.930983	d__Bacteria;p__Spirochaetota;c__Spirochaetia;o__Treponematales;f__UBA12059;g__SZUA-370;s__	-
maxbin2.177	58.2673	5.74713	1221088	524	0.930983	d__Bacteria;p__Spirochaetota;c__Spirochaetia;o__Treponematales;f__UBA12059;g__SZUA-370;s__	-
maxbin2.185	57.9699	8.66114	1468608	759	0.872656	d__Bacteria;p__Proteobacteria;c__Gammaproteobacteria;o__SG8-11;f__SG8-11;g__;s__	-
metabat2.52	57.9556	4.7915	1374088	335	0.943296	d__Bacteria;p__Actinobacteriota;c__Acidimicrobiia;o__IMCC26256;f__PALSA-555;g__JACDBD01;s__	-
bacteria_concoct_68	57.8278	2.94118	1184935	492	0.929544	d__Bacteria;p__Spirochaetota;c__Spirochaetia;o__Treponematales;f__UBA12059;g__SZUA-370;s__	-
maxbin2.001	56.5149	5.2566	2470154	997	0.929707	d__Bacteria;p__Actinobacteriota;c__Actinomycetia;o__Propionibacteriales;f__Nocardioidaceae;g__Nocardioides;s__	-
metabat2.34	56.0363	6.98006	1073484	257	0.944903	d__Bacteria;p__Acidobacteriota;c__Thermoanaerobaculia;o__UBA5704;f__UBA5704;g__;s__	-
dastool_metabat2.66	55.9309	1.73913	2089436	422	0.920726	d__Bacteria;p__Proteobacteria;c__Alphaproteobacteria;o__JAEULC01;f__JAEULC01;g__JAEULC01;s__	-
metabat2.66	55.9309	1.73913	2089436	422	0.920726	d__Bacteria;p__Proteobacteria;c__Alphaproteobacteria;o__JAEULC01;f__JAEULC01;g__JAEULC01;s__	-
dastool_maxbin2.146_sub	55.2911	3.23673	1881995	774	0.909373	d__Bacteria;p__Proteobacteria;c__Alphaproteobacteria;o__Dongiales;f__Dongiaceae;g__SYSU-D60009;s__	-
metabat2.46	55.2525	4.7121	2062584	464	0.881047	d__Bacteria;p__Verrucomicrobiota;c__Verrucomicrobiae;o__Pedosphaerales;f__JADJPG01;g__JADJPG01;s__	-
dastool_maxbin2.042	53.9352	4.2735	2485056	572	0.867197	d__Bacteria;p__Tectomicrobia;c__Entotheonellia;o__Entotheonellales;f__Entotheonellaceae;g__;s__	-
maxbin2.042	53.9352	4.2735	2485056	572	0.867197	d__Bacteria;p__Tectomicrobia;c__Entotheonellia;o__Entotheonellales;f__Entotheonellaceae;g__;s__	-
metabat2.103	53.4483	0	454080	87	0.902933	d__Bacteria;p__Proteobacteria;c__Alphaproteobacteria;o__UBA1280;f__;g__;s__	-
archaea_concoct_8	53.2906	2.17742	411929	227	0.912174	d__Archaea;p__Thermoplasmatota;c__Thermoplasmata;o__Methanomassiliicoccales;f__UBA472;g__UBA472;s__	-
dastool_archaea_concoct.8	53.2906	2.17742	411929	227	0.912174	d__Archaea;p__Thermoplasmatota;c__Thermoplasmata;o__Methanomassiliicoccales;f__UBA472;g__UBA472;s__	-
dastool_archaea_maxbin2_archaea.013	52.9626	2.48421	460912	239	0.918334	d__Archaea;p__Thermoplasmatota;c__Thermoplasmata;o__UBA10834;f__UBA10834;g__;s__	-
maxbin2_archaea.013	52.9626	2.48421	460912	239	0.918334	d__Archaea;p__Thermoplasmatota;c__Thermoplasmata;o__UBA10834;f__UBA10834;g__;s__	-
metabat2.48	52.7586	5.17241	884011	202	0.942004	d__Bacteria;p__Acidobacteriota;c__Thermoanaerobaculia;o__UBA5704;f__UBA5704;g__;s__	-
dastool_maxbin2.189	52.6183	6.04658	1099983	584	0.906777	d__Bacteria;p__Armatimonadota;c__HRBIN16;o__HRBIN16;f__HRBIN16;g__;s__	-
maxbin2.189	52.6183	6.04658	1099983	584	0.906777	d__Bacteria;p__Armatimonadota;c__HRBIN16;o__HRBIN16;f__HRBIN16;g__;s__	-
bacteria_concoct_34	52.2727	7.72205	1795940	348	0.924941	d__Bacteria;p__Proteobacteria;c__Alphaproteobacteria;o__Caulobacterales;f__TH1-2;g__Terricaulis;s__	-
bacteria_concoct_16	50.7225	7.7445	1567834	728	0.907216	d__Bacteria;p__Desulfobacterota;c__Desulfobacteria;o__Desulfobacterales;f__SURF-7;g__SURF-7;s__	-
metabat2.87	50.5365	6.03865	1507804	355	0.89473	d__Bacteria;p__Proteobacteria;c__Gammaproteobacteria;o__Xanthomonadales;f__Ahniellaceae;g__0-14-3-00-62-12;s__	-
dastool_maxbin2.199	50	1.21375	1538267	315	0.890935	d__Bacteria;p__Bacteroidota;c__Bacteroidia;o__Bacteroidales;f__Prolixibacteraceae;g__CAINVV01;s__	-
maxbin2.199	50	1.21375	1538267	315	0.890935	d__Bacteria;p__Bacteroidota;c__Bacteroidia;o__Bacteroidales;f__Prolixibacteraceae;g__CAINVV01;s__	-
