## Supplementary Table 2 for "Long-term evolution of prokaryotic genomes in a chemolithotrophic cave over 5.5 million years of isolation"

### Sheet: Hoja1
Supplementary Table 2. Relative abundance of the metagenome-assembled-genomes (MAG) binned from the DNA of the Movile Cave. The highest abundance of each MAG among all the samples is highlighted in bold.
		soil (entrance)	soil - close to the water (entrance)	soil (entrance)	floating mat (airbell I)	sediments (airbell I)	floating mat (airbell II)	mat wall (airbell II)	sediments (airbell II)	sediments (airbell II)
	Taxonomy	FRA04	FRA10	FRA05	FRA12	FRA08	FRA11	FRA13	FRA06	FRA07
dastool_concoct.19	"Candidatus Edaphobacter cavernae"	0.00%	0.01%	0.02%	6.18%	0.00%	0.00%	0.00%	0.00%	0.00%
dastool_maxbin2.145	Desulfuromonas sp.	0.00%	0.00%	0.00%	0.00%	0.00%	2.08%	0.00%	0.00%	0.00%
dastool_metabat2.14	Bacteria	0.00%	0.00%	0.00%	0.30%	0.00%	1.61%	0.00%	0.00%	0.00%
dastool_metabat2.18	Sulfurospirillum deleyianum	0.00%	0.00%	0.00%	0.16%	0.00%	1.76%	0.00%	0.00%	0.00%
dastool_metabat2.39	"Candidatus Sedimentibacter cavernae"	0.00%	0.00%	0.00%	0.02%	0.00%	0.88%	0.00%	0.00%	0.00%
dastool_metabat2.89	Actinomycetota	0.00%	0.02%	0.02%	0.00%	0.00%	0.00%	0.93%	0.00%	0.00%
metabat2.12	Rummeliibactillus - Mongoliibacter	0.00%	0.00%	0.00%	0.30%	0.00%	0.57%	0.00%	0.00%	0.00%
