## Supplementary Table 3 for "Long-term evolution of prokaryotic genomes in a chemolithotrophic cave over 5.5 million years of isolation"

### Sheet: Hoja1
Supplementary Table 3. Metadata for genomes and MAGs used in the comparative genomic analyses (Figure 2, Supplementary Figure 2, Supplementary Figure 3, Supplementary Figure 4).
Name	Source	Accession code	Genus
Genome_2551306663	IMG-JGI	2551306663	Sedimentibacter
Genome_2883210270	IMG-JGI	2883210270	Sedimentibacter
MAG_3300011165_1	Nayfach et al., 2021	3300011165_1	Sedimentibacter
MAG_3300011576_2	Nayfach et al., 2021	3300011576_2	Sedimentibacter
MAG_3300011721_2	Nayfach et al., 2021	3300011721_2	Sedimentibacter
MAG_3300014738_2	Nayfach et al., 2021	3300014738_2	Sedimentibacter
Sedimentibacter_acidaminivorans_DSM_24004	NCBI	GCF_017873955.1	Sedimentibacter
Sedimentibacter_hydroxybenzoicus_DSM_7310	NCBI	GCF_013403245.1	Sedimentibacter
Sedimentibacter_saalensis_DSM_13558	NCBI	GCF_007830175.1	Sedimentibacter
Genome_2502171155	IMG-JGI	2502171155	Sulfurospirillum
Genome_2506783064	IMG-JGI	2506783064	Sulfurospirillum
Genome_2524614541	IMG-JGI	2524614541	Sulfurospirillum
Genome_2558860208	IMG-JGI	2558860208	Sulfurospirillum
Genome_2639763033	IMG-JGI	2639763033	Sulfurospirillum
Genome_2645727932	IMG-JGI	2645727932	Sulfurospirillum
Genome_2687453166	IMG-JGI	2687453166	Sulfurospirillum
Genome_2687453291	IMG-JGI	2687453291	Sulfurospirillum
Genome_2751185767	IMG-JGI	2751185767	Sulfurospirillum
Genome_2775506916	IMG-JGI	2775506916	Sulfurospirillum
Genome_2775506918	IMG-JGI	2775506918	Sulfurospirillum
Genome_2936473261	IMG-JGI	2936473261	Sulfurospirillum
MAG_3300005326_37	Nayfach et al., 2021	3300005326_37	Sulfurospirillum
MAG_3300027778_7	Nayfach et al., 2021	3300027778_7	Sulfurospirillum
Genome_646311960	IMG-JGI	646311960	Sulfurospirillum
Genome_2684623243	IMG-JGI	2684623243	Edaphobacter
Genome_2684623244	IMG-JGI	2684623244	Edaphobacter
Genome_2747843220	IMG-JGI	2747843220	Edaphobacter
Genome_2785510734	IMG-JGI	2785510734	Edaphobacter
Genome_2860176752	IMG-JGI	2860176752	Edaphobacter
Genome_2860181181	IMG-JGI	2860181181	Edaphobacter
Genome_2860185434	IMG-JGI	2860185434	Edaphobacter
Genome_2860189747	IMG-JGI	2860189747	Edaphobacter
Genome_2860195223	IMG-JGI	2860195223	Edaphobacter
Genome_2860199822	IMG-JGI	2860199822	Edaphobacter
Genome_2860204269	IMG-JGI	2860204269	Edaphobacter
Genome_2884215851	IMG-JGI	2884215851	Edaphobacter
Genome_2910801340	IMG-JGI	2910801340	Edaphobacter
Edaphobacter_acidisoli_CGMCC_1	NCBI	GCF_014642855.1	Edaphobacter
Edaphobacter_aggregans_DSM_19364	NCBI	GCF_000745965.1	Edaphobacter
Edaphobacter_bradus_4MSH08	NCBI	GCF_025685645.1	Edaphobacter
Edaphobacter_dinghuensis_CGMCC_1	NCBI	GCF_014640335.1	Edaphobacter
Edaphobacter_flagellatus_HZ411	NCBI	GCF_025264665.1	Edaphobacter
Edaphobacter_lichenicola_DSM_104462	NCBI	GCF_025264645.1	Edaphobacter
Edaphobacter_modestus_DSM_18101	NCBI	GCF_004217555.1	Edaphobacter
Genome_2571042709	IMG-JGI	2571042709	Desulfuromonas
Genome_2603880216	IMG-JGI	2603880216	Desulfuromonas
Genome_2608642259	IMG-JGI	2608642259	Desulfuromonas
Genome_2636415572	IMG-JGI	2636415572	Desulfuromonas
Genome_2684623108	IMG-JGI	2684623108	Desulfuromonas
Genome_2740891996	IMG-JGI	2740891996	Desulfuromonas
Genome_2891220761	IMG-JGI	2891220761	Desulfuromonas
Genome_638341078	IMG-JGI	638341078	Desulfuromonas
Desulfuromonas_acetoxidans_DSM1676	NCBI	GCF_013371475.1	Desulfuromonas
Desulfuromonas_thiophila_DSM8987	NCBI	GCF_900101955.1	Desulfuromonas
