## Supplementary Table 6 for "Long-term evolution of prokaryotic genomes in a chemolithotrophic cave over 5.5 million years of isolation"

### Sheet: Hoja1
Supplementary Table 6. List of genes likely transferred horizontally from one bin to another. The table includes the nucleotide identity of each pair of homologous genes, as well as the annotation of each encoded protein, which in most cases is the same in both genes of each pair. The ‘Direction’ column indicates the putative donor bin (left) and recipient bin (right).
Gene_1	Gene_2	Nucleotide Identity (%)	Direction	Gene 1 name	Gene 1 function description	Gene 2 name	Gene 2 function description
dastool_concoct.63_00735	metabat2.27_00010	73.228	dastool_concoct.63-->metabat2.27	-	ATPases associated with a variety of cellular activities	-	ABC-type polar amino acid transport system ATPase component
dastool_concoct.63_00899	dastool_metabat2.66_01495	69.221	dastool_concoct.63-->dastool_metabat2.66	-	ATPases associated with a variety of cellular activities	livF1	branched-chain amino acid
maxbin2.001_00092	metabat2.52_00751	72.075	maxbin2.001-->metabat2.52	frr	Responsible for the release of ribosomes from messenger RNA at the termination of protein biosynthesis. May increase the efficiency of translation by recycling ribosomes from one round of translation to another	frr	Responsible for the release of ribosomes from messenger RNA at the termination of protein biosynthesis. May increase the efficiency of translation by recycling ribosomes from one round of translation to another
maxbin2.001_01082	metabat2.52_00545	71.549	maxbin2.001-->metabat2.52	livF	ATPases associated with a variety of cellular activities	livF	ATPases associated with a variety of cellular activities
maxbin2.001_02044	metabat2.60_01162	69.969	maxbin2.001-->metabat2.60	-	ATPases associated with a variety of cellular activities	-	ABC transporter, ATP-binding protein
maxbin2.162_00468	metabat2.8_00585	75.667	maxbin2.162-->metabat2.8	rpsL	Interacts with and stabilizes bases of the 16S rRNA that are involved in tRNA selection in the A site and with the mRNA backbone. Located at the interface of the 30S and 50S subunits, it traverses the body of the 30S subunit contacting proteins on the other side and probably holding the rRNA structure together. The combined cluster of proteins S8, S12 and S17 appears to hold together the shoulder…	rpsL	Interacts with and stabilizes bases of the 16S rRNA that are involved in tRNA selection in the A site and with the mRNA backbone. Located at the interface of the 30S and 50S subunits, it traverses the body of the 30S subunit contacting proteins on the other side and probably holding the rRNA structure together. The combined cluster of proteins S8, S12 and S17 appears to hold together the shoulder…
maxbin2.185_00252	metabat2.27_01463	75.415	maxbin2.185-->metabat2.27	rpsL	Interacts with and stabilizes bases of the 16S rRNA that are involved in tRNA selection in the A site and with the mRNA backbone. Located at the interface of the 30S and 50S subunits, it traverses the body of the 30S subunit contacting proteins on the other side and probably holding the rRNA structure together. The combined cluster of proteins S8, S12 and S17 appears to hold together the shoulder…	rpsL	Interacts with and stabilizes bases of the 16S rRNA that are involved in tRNA selection in the A site and with the mRNA backbone. Located at the interface of the 30S and 50S subunits, it traverses the body of the 30S subunit contacting proteins on the other side and probably holding the rRNA structure together. The combined cluster of proteins S8, S12 and S17 appears to hold together the shoulder…
maxbin2.190_00621	metabat2.46_01805	69.367	maxbin2.190-->metabat2.46	sigA	Sigma factors are initiation factors that promote the attachment of RNA polymerase to specific initiation sites and are then released	sigA	Sigma factors are initiation factors that promote the attachment of RNA polymerase to specific initiation sites and are then released. This sigma factor is the primary sigma factor during exponential growth
metabat2.27_00699	maxbin2.108_01927	70.981	maxbin2.108-->metabat2.27	-	alpha beta alpha domain I	-	alpha beta alpha domain I
metabat2.27_01874	maxbin2.108_01353	71.391	metabat2.27-->maxbin2.108	-	Belongs to the ABC transporter superfamily	-	-
metabat2.34_00587	metabat2.36_01826	76.425	metabat2.34-->metabat2.36	arcC	Belongs to the carbamate kinase family	arcC	Reversible synthesis of carbamate and ATP from carbamoyl phosphate and ADP
metabat2.34_00668	metabat2.46_00387	73.663	metabat2.34-->metabat2.46	-	Protein of unknown function (DUF1211)	-	Protein of unknown function (DUF1211)
metabat2.36_01025	maxbin2.190_00114	70.236	maxbin2.190-->metabat2.36	phoB	Transcriptional regulatory protein, C terminal	phoB	Two component response regulator for the phosphate regulon
metabat2.52_00101	metabat2.27_01238	77.843	metabat2.52-->metabat2.27	pstB	Part of the ABC transporter complex PstSACB involved in phosphate import. Responsible for energy coupling to the transport system	-	Part of the ABC transporter complex PstSACB involved in phosphate import. Responsible for energy coupling to the transport system
metabat2.52_00218	metabat2.27_00991	71.667	metabat2.52-->metabat2.27	-	belongs to the sigma-70 factor family, ECF subfamily	-	belongs to the sigma-70 factor family, ECF subfamily
metabat2.52_00403	metabat2.48_00385	72.426	metabat2.52-->metabat2.48	thrS	Catalyzes the attachment of threonine to tRNA(Thr) in a two-step reaction L-threonine is first activated by ATP to form Thr-AMP and then transferred to the acceptor end of tRNA(Thr)	thrS	Catalyzes the attachment of threonine to tRNA(Thr) in a two-step reaction L-threonine is first activated by ATP to form Thr-AMP and then transferred to the acceptor end of tRNA(Thr)
metabat2.52_00482	metabat2.27_01659	74.948	metabat2.52-->metabat2.27	-	Daunorubicin resistance ABC transporter ATP-binding subunit	-	Daunorubicin resistance ABC transporter ATP-binding subunit
metabat2.52_00752	metabat2.27_00947	74.017	metabat2.52-->metabat2.27	pyrH	Catalyzes the reversible phosphorylation of UMP to UDP	pyrH	Catalyzes the reversible phosphorylation of UMP to UDP
metabat2.52_00937	maxbin2.108_00499	72.484	metabat2.52-->maxbin2.108	-	Enoyl-CoA hydratase/isomerase	-	Enoyl-CoA hydratase/isomerase
metabat2.52_01030	metabat2.27_01504	71.948	metabat2.52-->metabat2.27	guaA	Catalyzes the synthesis of GMP from XMP	guaA	Catalyzes the synthesis of GMP from XMP
metabat2.87_00533	maxbin2.001_00507	69.3	metabat2.87-->maxbin2.001	-	ABC transporter	macB	ABC transporter
