## Supplementary Table 7 for "Long-term evolution of prokaryotic genomes in a chemolithotrophic cave over 5.5 million years of isolation"

### Sheet: Hoja1
Supplementary Table 7. Horizontal gene transfer events detected among the bins from our study and those from microbiomes found in other environments.These bins were obtained from Nayfach et al. (2021) (https://portal.nersc.gov/GEM/). Further details are provided in Supplementary Table 4.
Location	Longitude	Latitude	Habitat	HGTs	Number of bins	Count of different taxa	HGTs/bins	HGTs/taxon
1	-122.16	48.3807	Freshwater Sediment	587	218	48	2.69266	12.2292
2	13.4	42.7667	Groundwater	69	28	26	2.46429	2.65385
3	12.95	43.3833	Groundwater	247	84	54	2.94048	4.57407
4	162.445	-77.714	Freshwater	361	51	46	7.07843	7.84783
5	163.163	-77.605	Freshwater	1327	163	110	8.1411	12.0636
6	-89.701	46.008	Freshwater	143	52	34	2.75	4.20588
7	29.2062	-2.05	Freshwater Sediment	72	33	31	2.18182	2.32258
8	-33.3901	36.2297	Hydrothermal vent	96	25	23	3.84	4.17391
9	-32.2765	36.2297	Hydrothermal vent	162	21	20	7.71429	8.1
10	161.59	-77.5281	Freshwater microbial mat	66	37	32	1.78378	2.0625
Movile Cave (this study)	This study	This study	Movile Cave	21	111	47	0.189189	0.446809
